# Reduced miR-184-3p expression occurring in Type 2 diabetic pancreatic islets protects β-cells from lipotoxic and proinflammatory apoptosis via a CRTC1-dependent mechanism

**DOI:** 10.1101/2021.01.04.425234

**Authors:** Giuseppina E. Grieco, Noemi Brusco, Laura Nigi, Caterina Formichi, Daniela Fignani, Giada Licata, Lorella Marselli, Piero Marchetti, Laura Salvini, Laura Tinti, Agnese Po, Elisabetta Ferretti, Guido Sebastiani, Francesco Dotta

## Abstract

Loss of functional β-cell mass in Type 2 diabetes (T2D) involves molecular mechanisms including β-cell apoptosis, dysfunction, and/or dedifferentiation. MicroRNA miR-184-3p has been demonstrated to be involved in multiple β-cell functions including insulin secretion, proliferation and survival. However, downstream targets and upstream regulators of miR-184-3p have not yet been fully elucidated. Here, we showed that levels of miR-184-3p are reduced in human T2D pancreatic islets and that its reduction protected β-cells from lipotoxic- and inflammatory-induced apoptosis. Interestingly, CREB-Transcriptional Coactivator-1 (CRTC1) is a direct target of miR-184-3p and indeed its expression is upregulated in human T2D pancreatic islets. The downregulation of miR-184-3p in β-cells induced the upregulation of CRTC1 both at mRNA and protein level. Of note, miR-184-3p protection effect was dependent on CRTC1, since its silencing in human β-cells abrogates the protective mechanism exerted by miR-184-3p inhibition. Additionally, we found that the β-cell specific transcription factor NKX6.1, whose DNA binding sites were predicted to be present in human and mouse MIR184 gene promoter sequence, was reduced in T2D human pancreatic islets, in line with miR-184-3p downregulation, and was positively correlated with microRNA expression. Using chromatin immunoprecipitation analysis and mRNA silencing experiments, we demonstrated that NKX6.1 directly controls both human and murine miR-184 expression.

In conclusion, we found that miR-184-3p expression is controlled by the β-cell specific transcription factor NKX6.1 and that miR-184-3p reduction protects β-cells from apoptosis through the upregulation of its target gene CRTC1.
