## Supplementary File 1 for "Reduced miR-184-3p expression occurring in Type 2 diabetic pancreatic islets protects β-cells from lipotoxic and proinflammatory apoptosis via a CRTC1-dependent mechanism"

### Sheet: LCM beta-cells GSE20966  
						GEO GDS3782-GSE20966
EPB41L5			SF1			CRTC1			ALDH4A1			SIDT2			NUS1
CTR	T2D		CTR	T2D		CTR	T2D		CTR	T2D		CTR	T2D		CTR	T2D
38.47	42.87		45.77	53.18		45.36	53.29		88.82	107.43		880.13	1230.79		307.51	188.51
85.41	41.46		47.59	59.17		37.79	66.46		62.29	72.52		990.51	2017.34		246.81	96.38
77.47	49.29		50.07	67.9		40.19	67.35		49.89	86.13		1431.08	1891.2		132.18	160.45
48.02	76.43		70.62	78.26		55.76	60.96		82.35	58.18		1697.91	1650.5		137.98	157.05
33.81	25.34		65.7	40.23		55.86	74.9		79.52	52.33		2405.98	1803.4		134.63	62.72
74.01	31.49		42.84	59.56		58.61	50.93		78.57	67.98		1393.01	1373.45		182.98	159.94
101.23	51.18		45.18	62.42		46.92	63		106.58	117.17		1535.9	2378.97		261.69	173.17
66.81	32.04		57.22	84.58		43.37	46.42		87.4	80.9		1024.43	1403.71		290.84	101.06
114.58	39.05		60.26	62.31		41.04	65.81		90.06	112.08		954.95	1482.11		260.3	226.19
91.5	60.4		65.72	58.12		43.34	50.09		54.66	35.02		1121.6	1434.48		364.79	144.94
FBXO28			ZNF865			HAND2			SLC25A22			ZNF740			PPAP2B
CTR	T2D		CTR	T2D		CTR	T2D		CTR	T2D		CTR	T2D		CTR	T2D
82.29	72.79		ABSENT			118.08	161.53		54.57	47.92		50.64	30.5		38.83	70.81
45.69	57.25					42.2	94.07		42.96	39.55		43	39.73		70.82	84.88
60.68	54.66					68.24	46.43		20.92	46.01		44.01	25.56		45.6	43.63
31.08	73.62					75.9	113.15		64.87	37.75		28.41	29.91		75.17	54.85
42.71	26.77					101.5	67.26		84.3	24.61		33.42	63.61		30.6	43.8
51.9	47.39					39.53	52.29		29.31	52.37		23.59	45.69		40.61	121.59
61.68	34.27					101.15	80.76		71.05	78.37		37.64	22.56		75.09	40.34
126.2	50.62					98.36	88.49		63.14	46.06		29.74	28.47		86.91	84.85
92.24	85.23					73.26	137.43		45.55	18.11		39.55	31.29		65.7	24.27
75.27	84.22					79.21	91.75		69.02	25.61		49.27	26.94		67.8	17.69
MFRP			REEP5			STC2			NCOR2			C15orf37			FCRLB
CTR	T2D		CTR	T2D		CTR	T2D		CTR	T2D		CTR	T2D		CTR	T2D
36.87	53.01		80.07	63.08		64.44	115.35		187.16	131.19		ABSENT			12.22	4.13
28.64	56.16		99.95	67.65		122.76	144.72		90.37	125.39					6.95	18.56
50.68	61.41		75.51	72.65		56.48	115.51		65.14	120.78					11.71	13.93
28.13	43.69		67.55	97.35		90.7	193.38		146.78	89.42					4.81	6.84
46.46	50.08		68.79	85.79		121.55	119.87		241.58	240.49					4.02	9.54
48.68	43.57		86.04	100.5		63.43	85.09		88.69	182.3					14.43	11.52
45.48	62.6		107.7	66.61		106.02	152.42		113.49	169.93					4.8	22.82					69
26.88	40.73		106.16	79.79		141.07	113.68		109.06	104.2					2.76	12.07					70
38.67	56.79		97.36	92.28		139.51	65.76		93.35	99.28					15.11	3.77					62
26.23	47.42		93.94	66.46		84.6	57.12		128.85	81.41					8.97	10.4					68
																					63
NFIC			CARM1			MLEC			CRISPLD2			HIF1AN			TNRC6B						70
CTR	T2D		CTR	T2D		CTR	T2D		CTR	T2D		CTR	T2D		CTR	T2D					61
1000.51	865.78		80.96	51.24		220.78	210.59		252.15	163.73		35.99	32.94		237.28	242.47					68
721.15	791.64		60.52	71.09		177.26	194.92		129.54	179.41		33.86	54.81		171.65	207.08					66
539.44	1440.65		57.42	82.31		193.56	156.44		64.67	78.24		45.8	30.14		124.72	194.38
1417.31	1240.21		71.69	60.37		232.99	177.7		138.44	111.95		39.04	38.88		220.25	236.52
1460.89	962.72		87.27	62.19		156.93	219.2		243.63	81.25		40.15	23.85		249.45	119.89
685.73	1123.37		66.13	85.57		163.61	166.22		55.2	310.04		43.76	54.53		192.12	237.03
878.9	1195.27		70.02	78.58		190.58	175.85		255.07	52.15		39.38	49.7		265.23	247.54
630.24	1079.97		86.24	63.33		215.91	154.32		84.85	139.33		59.3	41.43		254.89	217.61
630.06	670.78		47.6	53.87		142.09	216.87		146.07	89.22		53.27	28.79		174.34	284.77
851.52	1330.3		74.07	76.64		166.89	198.05		168.63	46.11		54.89	33.39		173.19	231.61
CBX6			C20orf112			ZIC4			ARGONAUTE2			DBNL
CTR	T2D		CTR	T2D		CTR	T2D		CTR	T2D		CTR	T2D
1362.43	2400.31		ABSENT			12.05	24.81		ABSENT			100.88	78.06
1955.22	2266.65					17.3	13.2					91.16	78.58
2152.2	2571.24					15.06	17.3					87.25	124.41
2228.77	3552.29					21.83	19.92					103.62	74.08
3241.54	1897.78					17.61	12.51					120.38	112.11
2014.59	2995.3					9.99	4.85					88.97	149.81
2874.05	2894.49					13.65	12.71					104.49	118.02
1883.69	2485.13					24.88	9.71					93.7	96.12
1871.05	2334.59					19.96	19.66					74.4	119.77
1694.28	2384.47					19.12	19.41					85.42	77.19

### Sheet:  HI GSE25724 
						GEO GDS3882- GSE25724
EPB41L5			SF1			CRTC1			ALDH4A1			SIDT2			NUS1
CTR	T2D		CTR	T2D		CTR	T2D		CTR	T2D		CTR	T2D		CTR	T2D
4.35884	5.00038		4.52416	5.33431		6.82302	6.98685		566041	607538		8.81355	8.95002		3.42675	3.28055
4.40534	5.65128		4.21605	5.82722		6.61347	7.67508		555879	652889		8.31005	7.57101		3.92489	3.29594
4.2526	5.20095		4.38774	5.10437		6.91975	7.835		562096	637778		8.8171	9.61281		4.08221	3.24248
5.25671	5.47102		4.39351	5.24251		7.75007	7.85501		626889	670044		10.3437	9.72145		3.22572	3.17884
4.6224	5.12358		5.29831	5.11618		6.81443	7.47213		550064	643191		8.93559	9.27122		3.36674	3.40451
4.43997	4.86897		4.54871	4.60646		6.94352	7.08228		568174	596908		8.51411	9.32638		3.89287	3.04635
4.90479			4.55555			7.05355			572263			9.1857			5.03338
FBXO28			ZNF865			HAND2			SLC25A22			ZNF740			PPAP2B
CTR	T2D		CTR	T2D		CTR	T2D		CTR	T2D		CTR	T2D		CTR	T2D
8.13636	5.90804		ABSENT			4.34156	4.94736		6.47351	6.82688		ABSENT			ABSENT
7.80695	6.32638					4.71231	5.52167		6.73678	6.49322
8.70349	5.72772					4.75685	5.36909		6.32445	7.32071
5.99591	5.70843					5.23082	5.59564		7.45792	7.34934
7.23877	6.84209					4.90861	5.17228		7.02095	6.83028
8.15458	7.4918					4.74885	5.22066		6.91922	6.7356
7.71472						4.91616			6.6465
MFRP			REEP5			STC2			NCOR2			C15orf37			FCRLB
CTR	T2D		CTR	T2D		CTR	T2D		CTR	T2D		CTR	T2D		CTR	T2D
ABSENT			8.90683	7.82483		5.83985	6.52291		8.94701	9.39466		ABSENT			ABSENT
			8.96589	7.09758		6.6942	6.22918		8.4004	7.92321
			8.35428	7.3291		5.50887	5.9535		8.66136	9.71365
			7.42017	7.22611		6.39579	6.41965		8.83861	8.0758
			8.2507	7.94981		6.52875	6.65737		9.56976	8.78146
			8.42798	7.82443		9.1504	6.14426		8.42237	9.23005
			9.41546			6.37294			7.30082
NFIC			CARM1			MLEC			CRISPLD2			HIF1AN			TNRC6B
CTR	T2D		CTR	T2D		CTR	T2D		CTR	T2D		CTR	T2D		CTR	T2D
5.79222	5.61285		5.76411	5.77778		7.66128	9.13625		7.24265	6.52571		4.86803	5.47248		5.45459	5.40961
5.31863	4.77302		5.45167	5.54158		7.90195	7.42439		6.69525	5.98541		5.0236	5.55305		5.53341	5.63165
5.01062	5.01083		5.38385	6.71624		6.51155	6.5947		7.86199	6.81261		5.20098	5.95595		5.37824	5.46781
5.0396	4.69254		6.49331	6.82749		6.41271	6.65057		7.2223	6.07884		5.44387	5.6234		5.50708	5.4501
5.31631	5.45556		5.32931	6.71137		8.60845	8.12373		6.10034	5.54526		5.33881	5.56134		5.61357	5.85351
5.81594	5.66422		5.59934	6.46154		7.90901	7.783		6.07584	6.86403		5.16	5.1589		5.52817	5.39829
5.11776			5.42535			8.56035			4.80772			5.45799			5.61436
CBX6			C20orf112			ZIC4			ARGONAUTE2			DBNL
CTR	T2D		CTR	T2D		CTR	T2D		CTR	T2D		CTR	T2D
5.4506	7.67008		ABSENT			3.2793	3.70331		ABSENT			ABSENT
7.61303	7.14813					3.57491	3.94356
7.40963	8.04039					3.70265	3.85441
7.76552	7.67657					3.85075	4.37627
8.1466	7.80874					3.40343	4.14361
7.46558	7.89544					3.47138	3.5636
6.4409						3.51107
